# Correlation analysis of changes in the expression of *C1qtnf* superfamily genes in the hypothalamus, thymus, and lungs against the background of chronic social stress during the development of Lewis lung adenocarcinoma in mice

**DOI:** 10.64898/2026.07.02.735448

**Authors:** N.N. Kudryavtseva, D.A. Smagin, I.L. Kovalenko, N.A. Popova, M.B. Pavlova

## Abstract

It has been previously shown that chronic social defeat stress caused by paired agonistic interactions between male mice is accompanied by the development of depression-like state and immune deficiency. The aim of this study was to investigate changes in the expression of *C1qtnf* superfamily genes (encoding the complement component related with tumor necrosis factor) in the hypothalamus, thymus and lungs against the background of the Lewis lung adenocarcinoma growth. In the experiments, on the 5th day of social stress, male mice were injected with tumor cells into the tail vein. Chronic social stress continued for the next two weeks. The transcriptomes of the hypothalamus, thymus and lungs of mice were sequenced at the Genoanalytica Collective Center (http://genoanalytica.ru/, Moscow). Changes in the expression of the *C1qtnf* genes in the tissues of stressed mice were studied compared with the control and mice that were additionally injected with tumor cells. Overall, significant correlations were found between expression of most genes in each tissue of the experimental groups. In the hypothalamus of stressed animals, when tumor cells were introduced, an increase in the expression of the genes *C1qtnf1, C1qtnf2, C1qtnf3, C1qtnf6* and *C1qtnf7* was observed compared to controls. In the thymus of these animals, tumor cell injection increased expression of the *C1qtnf1, C1qtnf5*, and *C1qtnf6* genes. In the lung of tumor-injected stressed mice, expression of the *C1qtnf1, C1qtnf2, C1qtnf7*, and *C1qtnf9* genes was decreased relative to controls and non-tumor-injected depressed mice, reaching near-zero levels in some mice. Analysis of *C1qtnf* superfamily gene expression in the all tissues revealed negative correlations between the expression of the *C1qtnf1, C1qtnf2*, and *C1qtnf7* genes in the hypothalamus and lungs indicating synchronization of processes against the background of social stress and Levis lung adenocarcinoma.
