## Supplementary Table S1. The C1qtnf DEGs in the hypothalamus, thymus and lung for "Correlation analysis of changes in the expression of *C1qtnf* superfamily genes in the hypothalamus, thymus, and lungs against the background of chronic social stress during the development of Lewis lung adenocarcinoma in mice"

### Sheet: Table 1. C1qtnf 
Supplementary Table S1. The C1qtnf DEGs in the hypothalamus, thymus and lung
											Control mice
Dseq2 values for DEGs											D – depressed mice
Hypothalamus		RPKM data									DT – depressed tumor-injected mice
Gene symbol	Control mean	Control SEM	D mean	D SEM	DT mean	DT SEM	Control vs D			Control vs DT			D vs DT			Genes description	Protein description
							log2 (fold change)	p value	q value	log2 (fold change)	p value	q value	log2 (fold change)	p value	q value
C1qtnf1	115.3	11.01	106.3	9.577	396.5	153.2	-0.119275	0.46861	0.996387	1.89054	0.00163329	0.0130322	2.00429	0.000819088	0.00769931	C1q and TNF related 1	Complement C1q tumor necrosis factor-related protein 1
C1qtnf2	47.83	8.34	45.5	7.848	227	89.08	-0.0756927	0.799472	0.996387	2.3546	0.000244933	0.00331624	2.42378	0.000121701	0.00191992	C1q and TNF related 2	Complement C1q tumor necrosis factor-related protein 2
C1qtnf3	8.333	1.498	11.33	1.202	21.83	8.796	0.394628	0.296629	0.996387	1.49152	0.0248996	0.0882197	1.08938	0.08878	0.206784	C1q and TNF related 3	Complement C1q tumor necrosis factor-related protein 3
C1qtnf6	45	2.352	43.5	3.074	121	39.04	-0.0342656	0.845022	0.996387	1.53935	0.00161605	0.0129227	1.57115	0.0014474	0.0117385	C1q and TNF related 6	Complement C1q tumor necrosis factor-related protein 6
C1qtnf7	10.17	2.548	13	2.91	242.5	118.9	0.360699	0.409342	0.996387	4.69935	1.06038e-06	6.16972e-05	4.33254	5.01532e-06	0.000185253	C1q and TNF related 7	Complement C1q tumor necrosis factor-related protein 7
Adipoq	0.1667	0.1667	1.5	0.8062	27.17	16.6	2.61834	0.111393	0.996387	6.91636	2.35754e-05	0.000573063	4.2975	0.00232081	0.01646	C1Q and collagen domain containing	Adiponectin, C1Q and collagen domain containing
Thymus		RPKM data
Gene symbol	Control mean	Control SEM	D mean	D SEM	DT mean	DT SEM	Control vs D			Control vs DT			D vs DT			Genes description	Protein description
							log2 (fold change)	p value	q value	log2 (fold change)	p value	q value	log2 (fold change)	p value	q value
C1qtnf1	234.5	14.69	227.3	9.447	294.2	23.09	-0.0458595	0.683957	0.998544	0.367517	0.0145709	0.0977486	0.417916	0.00202986	0.0249558	C1q and TNF related 1	Complement C1q tumor necrosis factor-related protein 1
C1qtnf5	27.33	2.201	20.33	2.108	38.33	5.506	-0.416687	0.0777756	0.967533	0.535179	0.031513	0.156244	0.958952	0.000352195	0.00630378	C1q and TNF related 5	Complement C1q tumor necrosis factor-related protein 5
C1qtnf6	116.3	9.636	104.8	7.328	196	19.89	-0.15291	0.309655	0.998544	0.794592	3.06491e-05	0.000815918	0.952317	2.38116e-07	1.09168e-05	C1q and TNF related 6	Complement C1q tumor necrosis factor-related protein 6
Adipoq	1038	150.3	1744	332.5	1327	299.5	0.79598	0.0178882	0.952083	0.436118	0.218604	0.432672	-0.356091	0.327403	0.53839	C1Q and collagen domain containing	Adiponectin, C1Q and collagen domain containing
Lung		RPKM data
Gene symbol	Control mean	Control SEM	D mean	D SEM	DT mean	DT SEM	Control vs D			Control vs DT			D vs DT			Genes description	Protein description
							log2 (fold change)	p value	q value	log2 (fold change)	p value	q value	log2 (fold change)	p value	q value
C1qtnf1	902.3	24.15	844.6	33.52	363.2	109.7	0.013918	0.915729	0.97461	-1.21882	0.0194093	0.058969	-1.23702	0.021122	0.0930574	C1q and TNF related 1	Complement C1q tumor necrosis factor-related protein 1
C1qtnf2	568.5	21.7	514.8	15.75	200.5	83.13	0.0588616	0.752726	0.945069	-1.40505	0.0307639	0.0828555	-1.47411	0.0267556	0.108656	C1q and TNF related 2	Complement C1q tumor necrosis factor-related protein 2
C1qtnf4	34.33	3.49	30	2.074	689	419.7	0.113109	0.705818	0.935311	4.41546	0.00010082	0.00103899	4.27552	0.000145062	0.00244073	C1q and TNF related 4	Complement C1q tumor necrosis factor-related protein 4
C1qtnf7	589.2	20.94	566.4	25.92	156.2	81.12	-0.258777	0.384957	0.866508	-1.81747	0.0227236	0.066382	-1.55813	0.0598682	0.183561	Cqq and TNF related 7	Complement C1q tumor necrosis factor-related protein 7
C1qtnf9	20	2.066	17	0.4472	9.833	2.6	0.32864	0.401199	0.866508	-0.886924	0.0339857	0.0893149	-1.20858	0.0290898	0.115359	C1q and TNF related 9	Complement C1q tumor necrosis factor-related protein 9
Adipoq	71.8	9.365	75.5	18.96	28.83	21.6	1.71731	NA	NA	-1.21947	0.239487	0.373808	-2.93039	0.0141289	0.0719356	C1Q and collagen domain containing	Adiponectin, C1Q and collagen domain containing
Means and SEM are presened for 6 mice in every group and tissue
Control male mice
D – depressed male mice
DT – depressed tumor-injected male mice

### Sheet: Table 2. Heat map
	Supplementary Table 2. Heat maps for the control, depressed, and depressed tumor-injected male mice in different tissues
		Hypothalamus								Thymus						Lung
	C1, C2, C3, C4, C5, C6 - control mice without consecutive experience of agonistic interactions
	D1, D2, D3, D4, D5, D6 - depressed mice with consecutive 20 days of defeats in daily agonistic interactions
	DT1, DT2, DT3, DT4, DT5, DT6 - depressed tumor-injected mice
